# Fingerprinting and chemotyping approaches reveal a wide genetic and metabolic diversity among wild hops (*Humulus lupulus* L.)

**DOI:** 10.1101/2024.12.03.626581

**Authors:** Florent Ducrocq, Séverine Piutti, Alena Henychová, Jean Villerd, Alexandre Laflotte, Loïc Girardeau, Jérémy Grosjean, Josef Patzak, Alain Hehn

**Affiliations:** Université de Lorraine, INRAE, Laboratoire Agronomie & Environnement, F-54000 Nancy, France; Université de Lorraine, Centre de Recherche et Développement de la Bouzule, F-54000 Nancy, France; Hop Research Institute Co. Ltd., Žatec, Czech Republic

**Keywords:** *Humulus lupulus* (L.), wild hops, leaves, UHPLC-ESI-MS/MS, molecular marker, EST-SSR, phytochemical and phylogenetic diversity

## Abstract

Hop (*Humulus lupulus* L.) is an emblematic industrial crop in the French North East region that developed at the same time as the brewing activity. Presently, this sector, especially microbreweries, are interested in endemic wild hops, which give beer production a local signature. In this study, we investigated the genetic and metabolic diversity of thirty-six wild hops sampled in various ecological environments. These wild accessions were propagated aeroponically and cultivated under uniform conditions (the same soil and the same environmental factors). Our phytochemical approach based on UHPLC-ESI-MS/MS analysis led to the identification of three metabolic clusters based on leaf content and characterized by variations in the contents of twelve specialized metabolites that were identified (including xanthohumol, bitter acids, and their oxidized derivatives). Furthermore, molecular characterization was carried out using sixteen EST-SSR microsatellites, allowing a genetic affiliation of our wild hops with hop varieties cultivated worldwide and wild hops genotyped to date using this method. Genetic proximity was observed for both European wild and hop varieties, especially for Strisselspalt, the historical variety of our region. Finally, our findings collectively assessed the impact of the hop genotype on the chemical phenotype through multivariate regression tree (MRT) analysis. Our results highlighted the ‘WRKY 224’ allele as a key discriminator between high– and low-metabolite producers. Moreover, the model based on genetic information explained 40% of the variance in the metabolic data. However, despite this strong association, the model lacked predictive power, suggesting that its applicability may be confined to the datasets analyzed.
