## Supplemental table 2 for "Fingerprinting and chemotyping approaches reveal a wide genetic and metabolic diversity among wild hops (*Humulus lupulus* L.)"

### Sheet: Sheet1
	S2 Table. List of twelve hop metabolites identified in extracts. Confirmed identification with standard are indicated in bold text.
	Compound n°	RT (min)	Identification	MS1 [M-H]- (m/z)	Molecular formula
	1	18.47	Cohulupone	317.175	C19H25O4-
	2	19.09	Hulupinic acid	263.129	C15H19O4-
	3	19.37	Hulupone	331.191	C20H27O4-
	4	20.18	Adhulupone	331.191	C20H27O4-
	5	23.13	Xanthohumol	353.139	C21H21O5-
	6	27.31	Cohumulone	347.186	C20H27O5-
	7	28.61	Humulone + Adhumulone	361.202	C21H29O5-
	8	29.82	Desoxyhumulone	345.207	C21H29O4-
	9	31.1	Postlupulone	385.239	C24H33O4-
	10	32.49	Lupulone E	415.249	C24H35O5-
	11	33.31	Colupulone	399.254	C25H35O4-
	12	35.22	Lupulone + Adlupulone	413.27	C26H37O4-
