## Supplemental table 1 for "Fingerprinting and chemotyping approaches reveal a wide genetic and metabolic diversity among wild hops (*Humulus lupulus* L.)"

### Sheet: Sheet1
	S1 Table. Details of the sixteen EST-SSR (expressed sequence tag-simple sequence repeat) loci used in this study.
	Panel n°	Loci	Fluorescent dye (F)	Primer sequence (5' -> 3')	Region	Repeat motif	PCR size range (bp) expected	PCR size range (bp) observed
	1	CHSH1	HEX	F: TCAAGACCACTGGAGAAGGAC R: TACAGTGAGCTACAAGACCATT	intron	indel	[230, 265]	[255, 265]
		LAR1	6-FAM	F: CCAAGAGTTACCATTACTGAAGAT R: GAATGATGCCACTATACTTTCTGG	intron	AT/TA	[165 - 183]	[165 - 179]
		SAUR1	NED/Cy3	F: CGTGACCTCCGTGACCTTATCG R: AATTCTTTGTGTTCGTCGTCGTGA	5'UTR	CT/AG, T/A	[226 - 248]	[226 - 234]
		WRKY1	6-FAM	F: AACCGATAACTTTGAGCATA R: AAGTAAAATAATAAAAGAAGTGTA	3'UTR	CT/AG	[198 - 244]	[198 - 224]
	2	CEL1	HEX	F: TTGAAGAACTGGGGAAGAAAGGAG R: CAATCACAAAAAGCAAAGACATTC	3'UTR	CT/AG, TC/GA	[206 - 251a]	[233 - 251]
		CMPS	6-FAM	F: AAAGCGAAAACTCATGAAAAGGTT R: GACACATGTAAGGTGACCTTTACA	intron	T/A, indel	[227 - 253]	[227 - 251]
		CAEFh	6-FAM	F: TTTAACAACTTTTCCAGGTC R: TAGTGTCATTAAGGCAAAAAC	CDS	ATG/CAT	[187 - 203]	[194 - 203]
		MYB12	HEX	F: ATGGAGATTGTGTTATTAGTGATG R: TTTTCATTATCCCACGTATTCTTC	CDS	GAACAA / TTGTTC	[160 - 186]	[166 - 186]
	3	F3H	6-FAM	F: GTGTAAGAGCTAGCTACCTAGCT R: AACATTTTCACAAGCAGAGACCT	5'UTR	AT/TA, indel	[175 - 195]	[175 - 192a]
		GA2	6-FAM	F: ATGGGTCAATAAGGCCAAATCAC R: TTTCACACTRCGTACACTCTTAGC	intron	AT/TA	[228 - 242]	[228 - 234]
		NDBP	HEX	F: CTGCGAGGTTTTGGGAGAAGT R: AAAAACCAGTGAAAACCCAAATC	CDS	GT/AC, indel	[208 - 250]	[220 - 248]
	4	ABI51	HEX	F: AACAAGCTCTGGTAATAACAACAT R: AAAACAAGAACCAGAGATAAGGAC	intron	CTT/AAG	[236 - 265]	[240 - 263]
		APR1	6-FAM	F: ATGGTTTTGTGCTTACGTTTCGTT R: AAGCATTTYTCATTCATTTATTAA	3'UTR	T/A, indel	[196 - 220]	[207 - 220]
		MYB5	HEX	F: TCAAGGCATAGATCCCAGAACC R: TAACTCTTCTTCTTGCTCTTCAGG	CDS	indel	[200 - 216]	[200 - 216]
		SPL9	6-FAM	F: TACTCCTCCACATTCACCACCATC R: AGCGACCTCTAAAGCCCATTC	promoter	CT/AG, indel	[240 - 280]	[245 - 260]
		ZPF8	6-FAM	F: ATAATTTATGATACCMAAAACAGG R: CATCCAATTATAAGCTTGGTGACT	promoter	CCCAAA/TTTGGG, CT/AG, CTT/AAG, CCT/AGG	[350 - 362]	[354a - 360]
